# Integrated analysis of the methylome and transcriptome of twin almonds (*Prunus dulcis* [Mill.] D.A.Webb) reveals genomic features associated with non-infectious bud failure

**DOI:** 10.1101/2021.02.08.430330

**Authors:** Katherine M. D’Amico-Willman, Chad E. Niederhuth, Matthew R. Willman, Thomas M. Gradziel, Wilburforce Z. Ouma, Tea Meulia, Jonathan Fresnedo-Ramírez

## Abstract

I.

Almond (*Prunus dulcis* [Mill.] D.A.Webb) exhibits an age-related disorder called non-infectious bud-failure (BF) affecting vegetative bud development and nut yield. The underlying cause of BF remains unknown but is hypothesized to be associated with heritable epigenetic mechanisms. To address this disorder and its epigenetic components, we utilized a monozygotic twin study model profiling genome-wide DNA methylation and gene expression in two sets of twin almonds discordant for BF-exhibition. Analysis of DNA methylation patterns show that BF-exhibition and methylation, namely hypomethylation, are not independent phenomena. Transcriptomic data generated from the twin pairs also shows genome-wide differential gene expression associated with BF-exhibition. After identifying differentially methylated regions (DMRs) in each twin pair, a comparison revealed 170 shared DMRs between the two twin pairs. These DMRs and the associated genetic components may play a role in BF-exhibition. A subset of 52 shared DMRs are in close proximity to genes involved in meristem maintenance, cell cycle regulation, and response to heat stress. Annotation of specific genes included involvement in processes like cell wall development, calcium ion signaling, and DNA methylation. Results of this work support the hypothesis that BF-exhibition is associated with hypomethylation in almond, and identified DMRs and differentially expressed genes can serve as potential biomarkers to assess BF-potential in almond germplasm. Our results contribute to an understanding of the contribution of epigenetic disorders in agricultural performance and biological fitness of perennials.

**Significance:** This study examines epigenetic components underlying noninfectious bud failure, an aging-related disorder affecting almond. Results from this work contribute to our understanding of the implications of DNA methylation on agricultural production, namely perennial fruit and nut production, due to effects on growth, development, and reproduction. Describing the methylome of discordant, monozygotic twin almonds enables the study of genomic features underlying noninfectious bud failure in this economically important crop.
