## Supplementary Data S1 for "Integrated analysis of the methylome and transcriptome of twin almonds (*Prunus dulcis* [Mill.] D.A.Webb) reveals genomic features associated with non-infectious bud failure"

### Sheet: Metadata
DNA-(de)methylation status is associated with the divergent exhibition of non-infectious bud failure, an age-related disorder in twin almonds [Prunus dulcis (Mill.) D.A.Webb] Katherine M. D’Amico-Willman1,2, Chad E. Niederhuth3, Thomas M. Gradziel4, Wilberforce Z. Ouma5, Tea Meulia5, and Jonathan Fresnedo-Ramírez1,2* 1 Department of Horticulture and Crop Science, Ohio Agricultural Research and De…
Data S1. File containing DMRs for each twin pair in each methylation context including the coordinates (scaffold number and genomic position).
Contents: CG - Hypermethylated: Genomic coordinates for CG hypermethylated (increased methylation in BF twins compared to no-BF twins) DMRs identified in each twin pair and associated with the same gene. Coordinates include scaffold number in the 'Nonpareil' almond reference genome followed by start and end genomic positions.
CG - Hypomethylated: Genomic coordinates for CG hypomethylated (decreased methylation in BF twins compared to no-BF twins) DMRs identified in each twin pair and associated with the same gene. Coordinates include scaffold number in the 'Nonpareil' almond reference genome followed by start and end genomic positions.
CHG - Hypermethylated: Genomic coordinates for CHG hypermethylated (increased methylation in BF twins compared to no-BF twins) DMRs identified in each twin pair and associated with the same gene. Coordinates include scaffold number in the 'Nonpareil' almond reference genome followed by start and end genomic positions.
CHG - Hypomethylated: Genomic coordinates for CHG hypomethylated (decreased methylation in BF twins compared to no-BF twins) DMRs identified in each twin pair and associated with the same gene. Coordinates include scaffold number in the 'Nonpareil' almond reference genome followed by start and end genomic positions.
CHH - Hypermethylated: Genomic coordinates for CHH hypermethylated (increased methylation in BF twins compared to no-BF twins) DMRs identified in each twin pair and associated with the same gene. Coordinates include scaffold number in the 'Nonpareil' almond reference genome followed by start and end genomic positions.
CHH - Hypomethylated: Genomic coordinates for CHH hypomethylated (decreased methylation in BF twins compared to no-BF twins) DMRs identified in each twin pair and associated with the same gene. Coordinates include scaffold number in the 'Nonpareil' almond reference genome followed by start and end genomic positions.
CG-All: Genomic coordinates for CG DMRs identified in each twin pair and associated with the same gene. Coordinates include scaffold number in 'Nonpareil' almond reference genome followed by start and end genomic positions.
CHG-All: Genomic coordinates for all shared CHG DMRs identified in each twin pair and associated with the same gene. Coordinates include scaffold number in 'Nonpareil' almond reference genome followed by start and end genomic positions.
CHH-All: Genomic coordinates for all shared CHH DMRs identified in each twin pair and associated with the same gene. Coordinates include scaffold number in 'Nonpareil' almond reference genome followed by start and end genomic positions.

### Sheet: CG-Hypermethylated
Scaffold_Twinpair1	Start_Twinpair1	End_Twinpair1	Scaffold_Twinpair2	Start_Twinpair2	End_Twinpair2
Scaffold_1	3419653	3419752	Scaffold_1	3419277	3419771
Scaffold_1	8059989	8060276	Scaffold_1	8059989	8060276
Scaffold_2	18128474	18128620	Scaffold_2	18128260	18128390
Scaffold_7	11904989	11905049	Scaffold_7	11904846	11904989
Scaffold_8	6245472	6245538	Scaffold_8	6245472	6245538

### Sheet: CG-Hypomethlated
Scaffold_Twinpair1	Start_Twinpair1	End_Twinpair1	Scaffold_Twinpair2	Start_Twinpair2	End_Twinpair2
Scaffold_1	11884461	11884811	Scaffold_1	11884793	11885010
Scaffold_1	15917452	15917574	Scaffold_1	15917452	15917574
Scaffold_1	20726710	20726864	Scaffold_1	20726736	20726864
Scaffold_1	25363504	25363612	Scaffold_1	25363505	25363756
Scaffold_1	8564186	8564249	Scaffold_1	8564098	8564249
Scaffold_1	8933829	8933947	Scaffold_1	8932194	8932408
Scaffold_1	29913157	29913520	Scaffold_1	29913157	29913269
Scaffold_1	29913157	29913520	Scaffold_1	29913349	29913520
Scaffold_1	11884461	11884811	Scaffold_1	11884793	11885010
Scaffold_1	15917452	15917574	Scaffold_1	15917452	15917574
Scaffold_2	16212723	16212785	Scaffold_2	16212723	16212838
Scaffold_2	18967168	18967288	Scaffold_2	18967078	18967288
Scaffold_2	18966307	18967105	Scaffold_2	18967078	18967288
Scaffold_3	13774533	13774879	Scaffold_3	13772397	13772452
Scaffold_3	15850588	15850648	Scaffold_3	15850588	15850648
Scaffold_4	12981996	12982334	Scaffold_4	12981893	12982334
Scaffold_4	7317194	7317317	Scaffold_4	7317194	7317317
Scaffold_4	15608941	15609210	Scaffold_4	15608941	15609383
Scaffold_4	7317194	7317317	Scaffold_4	7317194	7317317
Scaffold_4	8230345	8230738	Scaffold_4	8230657	8230738
Scaffold_5	10998025	10998269	Scaffold_5	10998190	10998269
Scaffold_5	597044	597114	Scaffold_5	596925	597115
Scaffold_5	10170509	10170710	Scaffold_5	10173025	10173112
Scaffold_5	9317289	9317394	Scaffold_5	9317185	9317505
Scaffold_6	13025959	13026053	Scaffold_6	13025921	13026053
Scaffold_6	5482642	5482727	Scaffold_6	5481728	5482066
Scaffold_6	800907	801252	Scaffold_6	800907	801147
Scaffold_6	9339285	9339513	Scaffold_6	9339285	9339513
Scaffold_6	2906640	2906739	Scaffold_6	2906640	2906953
Scaffold_6	2906640	2906739	Scaffold_6	2907470	2907550
Scaffold_6	2906640	2906739	Scaffold_6	2905695	2906297
Scaffold_6	13025959	13026053	Scaffold_6	13025921	13026053
Scaffold_6	4949523	4949907	Scaffold_6	4949523	4949907
Scaffold_7	3382055	3382636	Scaffold_7	3382055	3382501
Scaffold_7	1164446	1164513	Scaffold_7	1162910	1163088
Scaffold_7	7242481	7242824	Scaffold_7	7242481	7242768
Scaffold_8	10028830	10029044	Scaffold_8	10028900	10029017
Scaffold_8	10980855	10981083	Scaffold_8	10980834	10981136
Scaffold_8	6480510	6480854	Scaffold_8	6480510	6480854
Scaffold_8	10028830	10029044	Scaffold_8	10028900	10029017
Scaffold_8	10975444	10975556	Scaffold_8	10974761	10975128
Scaffold_8	10980855	10981083	Scaffold_8	10980834	10981136
Scaffold_8	6480510	6480854	Scaffold_8	6480510	6480854

### Sheet: CHG-Hypermethylated
Scaffold_Twinpair1	Start_Twinpair1	End_Twinpair1	Scaffold_Twinpair2	Start_Twinpair2	End_Twinpair2
Scaffold_1	8059746	8060077	Scaffold_1	8060219	8060286
Scaffold_1	4964340	4964455	Scaffold_1	4963966	4964023
Scaffold_4	6600104	6600281	Scaffold_4	6599702	6599778
Scaffold_4	6600104	6600281	Scaffold_4	6599290	6599651
Scaffold_5	5549592	5549887	Scaffold_5	5549889	5550233
Scaffold_5	9118290	9118528	Scaffold_5	9118412	9118483
Scaffold_7	7447805	7447905	Scaffold_7	7447905	7448002

### Sheet: CHG-Hypomethylated
Scaffold_Twinpair1	Start_Twinpair1	End_Twinpair1	Scaffold_Twinpair2	Start_Twinpair2	End_Twinpair2
Scaffold_3	8140284	8141197	Scaffold_3	8141033	8141199
Scaffold_4	12982231	12982335	Scaffold_4	12982868	12982970
Scaffold_4	3842627	3842792	Scaffold_4	3842778	3843036
Scaffold_4	6149929	6150020	Scaffold_4	6149929	6150020
Scaffold_5	10452544	10452667	Scaffold_5	10452662	10453755
Scaffold_6	2905673	2905728	Scaffold_6	2905673	2905882
Scaffold_7	3382094	3382308	Scaffold_7	3381836	3382156
Scaffold_1	19246437	19246534	Scaffold_1	19246503	19246556
Scaffold_1	25391309	25391550	Scaffold_1	25391309	25391550
Scaffold_2	121095	121310	Scaffold_2	121262	121364

### Sheet: CHH-Hypermethylated
Scaffold_Twinpair1	Start_Twinpair1	End_Twinpair1	Scaffold_Twinpair2	Start_Twinpair2	End_Twinpair2
Scaffold_1	2140020	2140090	Scaffold_1	2139004	2139218
Scaffold_1	22622072	22622175	Scaffold_1	22621920	22622170
Scaffold_1	35411377	35411614	Scaffold_1	35411541	35411651
Scaffold_1	8189707	8189777	Scaffold_1	8189519	8189569
Scaffold_2	1328127	1328224	Scaffold_2	1328551	1328626
Scaffold_4	16280111	16280595	Scaffold_4	16279081	16279200
Scaffold_5	862690	862805	Scaffold_5	862748	862866
Scaffold_8	4938307	4938600	Scaffold_8	4938099	4938155
Scaffold_1	35411377	35411614	Scaffold_1	35411541	35411651
Scaffold_2	11655183	11655520	Scaffold_2	11655173	11655457
Scaffold_4	7910059	7910413	Scaffold_4	7910555	7910967
Scaffold_8	4938307	4938600	Scaffold_8	4938099	4938155

### Sheet: CHH-Hypomethylated
Scaffold_Twinpair1	Start_Twinpair1	End_Twinpair1	Scaffold_Twinpair2	Start_Twinpair2	End_Twinpair2
Scaffold_1	8933739	8933838	Scaffold_1	8933426	8933648
Scaffold_1	12942419	12942547	Scaffold_1	12942412	12942538
Scaffold_5	9682862	9683084	Scaffold_5	9682643	9682974
Scaffold_7	2298460	2298518	Scaffold_7	2298463	2298716
Scaffold_8	1925515	1925718	Scaffold_8	1925402	1925659

### Sheet: CG-All
Scaffold_Twinpair1	Start_Twinpair1	End_Twinpair1	Scaffold_Twinpair2	Start_Twinpair2	End_Twinpair2
Scaffold_1	11884461	11884811	Scaffold_1	11884793	11885010
Scaffold_1	15917452	15917574	Scaffold_1	15917452	15917574
Scaffold_1	20726710	20726864	Scaffold_1	20726736	20726864
Scaffold_1	25363504	25363612	Scaffold_1	25363505	25363756
Scaffold_1	32880472	32880690	Scaffold_1	32880690	32881152
Scaffold_1	3419653	3419752	Scaffold_1	3419277	3419771
Scaffold_1	8059989	8060276	Scaffold_1	8059989	8060276
Scaffold_1	8564186	8564249	Scaffold_1	8564098	8564249
Scaffold_1	8933829	8933947	Scaffold_1	8932194	8932408
Scaffold_1	1673137	1673199	Scaffold_1	1673047	1673139
Scaffold_1	29913157	29913520	Scaffold_1	29913157	29913269
Scaffold_1	29913157	29913520	Scaffold_1	29913349	29913520
Scaffold_1	30123171	30123232	Scaffold_1	30123172	30123232
Scaffold_1	11884461	11884811	Scaffold_1	11884793	11885010
Scaffold_1	15917452	15917574	Scaffold_1	15917452	15917574
Scaffold_2	16212723	16212785	Scaffold_2	16212723	16212838
Scaffold_2	3304147	3304437	Scaffold_2	3304342	3304437
Scaffold_2	18128474	18128620	Scaffold_2	18128260	18128390
Scaffold_2	18128984	18129083	Scaffold_2	18128260	18128390
Scaffold_2	18967168	18967288	Scaffold_2	18967078	18967288
Scaffold_2	18966307	18967105	Scaffold_2	18967078	18967288
Scaffold_2	3304147	3304437	Scaffold_2	3304342	3304437
Scaffold_3	13774533	13774879	Scaffold_3	13772397	13772452
Scaffold_3	15850588	15850648	Scaffold_3	15850588	15850648
Scaffold_3	454216	454315	Scaffold_3	453821	454315
Scaffold_3	454216	454315	Scaffold_3	453505	453736
Scaffold_4	12981996	12982334	Scaffold_4	12981893	12982334
Scaffold_4	2275376	2275458	Scaffold_4	2275004	2275231
Scaffold_4	4646516	4646633	Scaffold_4	4645041	4645266
Scaffold_4	4646516	4646633	Scaffold_4	4644811	4644889
Scaffold_4	6735391	6735493	Scaffold_4	6735391	6735493
Scaffold_4	7317194	7317317	Scaffold_4	7317194	7317317
Scaffold_4	15608941	15609210	Scaffold_4	15608941	15609383
Scaffold_4	6735391	6735493	Scaffold_4	6735391	6735493
Scaffold_4	7317194	7317317	Scaffold_4	7317194	7317317
Scaffold_4	8230345	8230738	Scaffold_4	8230657	8230738
Scaffold_5	10998025	10998269	Scaffold_5	10998190	10998269
Scaffold_5	14907545	14907606	Scaffold_5	14907545	14907606
Scaffold_5	597044	597114	Scaffold_5	596925	597115
Scaffold_5	9770872	9770965	Scaffold_5	9771288	9771381
Scaffold_5	10170509	10170710	Scaffold_5	10173025	10173112
Scaffold_5	14907545	14907606	Scaffold_5	14907545	14907606
Scaffold_5	9317289	9317394	Scaffold_5	9317185	9317505
Scaffold_5	9813110	9813170	Scaffold_5	9812319	9812400
Scaffold_6	13025959	13026053	Scaffold_6	13025921	13026053
Scaffold_6	5482642	5482727	Scaffold_6	5481728	5482066
Scaffold_6	800907	801252	Scaffold_6	800907	801147
Scaffold_6	9339285	9339513	Scaffold_6	9339285	9339513
Scaffold_6	2906640	2906739	Scaffold_6	2906640	2906953
Scaffold_6	2906640	2906739	Scaffold_6	2907470	2907550
Scaffold_6	2906640	2906739	Scaffold_6	2905695	2906297
Scaffold_6	13025959	13026053	Scaffold_6	13025921	13026053
Scaffold_6	4949523	4949907	Scaffold_6	4949523	4949907
Scaffold_7	11904989	11905049	Scaffold_7	11904846	11904989
Scaffold_7	1219287	1219428	Scaffold_7	1219342	1219428
Scaffold_7	3382055	3382636	Scaffold_7	3382055	3382501
Scaffold_7	1164446	1164513	Scaffold_7	1162910	1163088
Scaffold_7	7242481	7242824	Scaffold_7	7242481	7242768
Scaffold_8	10028830	10029044	Scaffold_8	10028900	10029017
Scaffold_8	10980855	10981083	Scaffold_8	10980834	10981136
Scaffold_8	3393987	3394258	Scaffold_8	3393960	3394010
Scaffold_8	6245472	6245538	Scaffold_8	6245472	6245538
Scaffold_8	6480510	6480854	Scaffold_8	6480510	6480854
Scaffold_8	6874777	6874853	Scaffold_8	6874777	6874901
Scaffold_8	8602495	8602548	Scaffold_8	8602452	8602549
Scaffold_8	10028830	10029044	Scaffold_8	10028900	10029017
Scaffold_8	10975444	10975556	Scaffold_8	10974761	10975128
Scaffold_8	10980855	10981083	Scaffold_8	10980834	10981136
Scaffold_8	12891092	12891397	Scaffold_8	12891304	12891418
Scaffold_8	6245472	6245538	Scaffold_8	6245472	6245538
Scaffold_8	6480510	6480854	Scaffold_8	6480510	6480854
Scaffold_8	6874777	6874853	Scaffold_8	6874777	6874901

### Sheet: CHG-All
Scaffold_Twinpair1	Start_Twinpair1	End_Twinpair1	Scaffold_Twinpair2	Start_Twinpair2	End_Twinpair2
Scaffold_1	8059746	8060077	Scaffold_1	8060219	8060286
Scaffold_1	19246437	19246534	Scaffold_1	19246503	19246556
Scaffold_1	25391309	25391550	Scaffold_1	25391309	25391550
Scaffold_1	29053934	29053988	Scaffold_1	29053551	29053651
Scaffold_1	4964340	4964455	Scaffold_1	4963966	4964023
Scaffold_2	121095	121310	Scaffold_2	121262	121364
Scaffold_3	3422937	3423106	Scaffold_3	3422935	3423106
Scaffold_3	8140284	8141197	Scaffold_3	8141033	8141199
Scaffold_4	12982231	12982335	Scaffold_4	12982868	12982970
Scaffold_4	3842627	3842792	Scaffold_4	3842778	3843036
Scaffold_4	6149929	6150020	Scaffold_4	6149929	6150020
Scaffold_4	6600104	6600281	Scaffold_4	6599702	6599778
Scaffold_4	7117732	7118094	Scaffold_4	7117732	7118068
Scaffold_4	7117732	7118094	Scaffold_4	7115317	7115534
Scaffold_4	6600104	6600281	Scaffold_4	6599290	6599651
Scaffold_4	6600104	6600281	Scaffold_4	6599702	6599778
Scaffold_4	7117732	7118094	Scaffold_4	7118617	7118985
Scaffold_4	7117732	7118094	Scaffold_4	7117732	7118068
Scaffold_5	10452544	10452667	Scaffold_5	10452662	10453755
Scaffold_5	5549592	5549887	Scaffold_5	5549889	5550233
Scaffold_5	14614175	14614254	Scaffold_5	14613240	14613334
Scaffold_5	9118290	9118528	Scaffold_5	9118412	9118483
Scaffold_6	2905673	2905728	Scaffold_6	2905673	2905882
Scaffold_6	5842466	5842610	Scaffold_6	5841737	5841916
Scaffold_6	8280724	8280781	Scaffold_6	8280724	8280779
Scaffold_7	2283024	2283314	Scaffold_7	2283024	2283084
Scaffold_7	3382094	3382308	Scaffold_7	3381836	3382156
Scaffold_7	7447805	7447905	Scaffold_7	7447905	7448002
Scaffold_7	2283024	2283314	Scaffold_7	2283024	2283084
Scaffold_8	2553435	2553800	Scaffold_8	2552780	2552891

### Sheet: CHH-All
Scaffold_Twinpair1	Start_Twinpair1	End_Twinpair1	Scaffold_Twinpair2	Start_Twinpair2	End_Twinpair2
Scaffold_1	1042904	1042997	Scaffold_1	1042785	1042982
Scaffold_1	10858835	10858902	Scaffold_1	10858672	10858992
Scaffold_1	2140020	2140090	Scaffold_1	2139004	2139218
Scaffold_1	22622072	22622175	Scaffold_1	22621920	22622170
Scaffold_1	27827614	27827671	Scaffold_1	27827614	27827671
Scaffold_1	27827614	27827671	Scaffold_1	27827227	27827403
Scaffold_1	27827227	27827453	Scaffold_1	27827614	27827671
Scaffold_1	27827227	27827453	Scaffold_1	27827227	27827403
Scaffold_1	27827614	27827671	Scaffold_1	27827227	27827403
Scaffold_1	33067850	33068113	Scaffold_1	33067815	33068092
Scaffold_1	34577665	34577780	Scaffold_1	34577489	34577786
Scaffold_1	35411377	35411614	Scaffold_1	35411541	35411651
Scaffold_1	4474523	4474738	Scaffold_1	4474670	4474770
Scaffold_1	8189707	8189777	Scaffold_1	8189519	8189569
Scaffold_1	8933739	8933838	Scaffold_1	8933426	8933648
Scaffold_1	34577665	34577780	Scaffold_1	34577489	34577786
Scaffold_1	12942419	12942547	Scaffold_1	12942412	12942538
Scaffold_1	35411377	35411614	Scaffold_1	35411541	35411651
Scaffold_1	4474523	4474738	Scaffold_1	4474670	4474770
Scaffold_2	1328127	1328224	Scaffold_2	1328551	1328626
Scaffold_2	4181614	4181671	Scaffold_2	4181840	4181940
Scaffold_2	4181614	4181671	Scaffold_2	4181604	4181696
Scaffold_2	11655755	11655873	Scaffold_2	11655173	11655457
Scaffold_3	17094563	17094659	Scaffold_3	17094574	17094627
Scaffold_3	4787220	4787382	Scaffold_3	4787220	4787301
Scaffold_3	11748087	11748362	Scaffold_3	11748202	11748308
Scaffold_4	16280111	16280595	Scaffold_4	16279081	16279200
Scaffold_4	9092984	9093051	Scaffold_4	9092902	9093051
Scaffold_4	7588812	7588909	Scaffold_4	7589128	7589354
Scaffold_4	7910059	7910413	Scaffold_4	7910555	7910967
Scaffold_4	7910059	7910413	Scaffold_4	7910140	7910211
Scaffold_4	9116076	9116160	Scaffold_4	9116094	9116225
Scaffold_5	11651796	11652001	Scaffold_5	11651019	11651115
Scaffold_5	3334753	3334999	Scaffold_5	3334967	3335027
Scaffold_5	862690	862805	Scaffold_5	862748	862866
Scaffold_5	9682862	9683084	Scaffold_5	9682643	9682974
Scaffold_5	13879149	13879208	Scaffold_5	13879218	13879290
Scaffold_7	2298460	2298518	Scaffold_7	2298463	2298716
Scaffold_7	7781678	7781747	Scaffold_7	7781662	7781770
Scaffold_8	1925515	1925718	Scaffold_8	1925402	1925659
Scaffold_8	4938307	4938600	Scaffold_8	4938099	4938155
Scaffold_8	6164429	6164558	Scaffold_8	6164424	6164493
